# Genetic variant pathogenicity prediction trained using disease-specific clinical sequencing datasets

**DOI:** 10.1101/334235

**Authors:** Perry Evans, Chao Wu, Amanda Lindy, Dianalee A. McKnight, Matthew Lebo, Mahdi Sarmady, Ahmad N. Abou Tayoun

## Abstract

Recent advances in DNA sequencing technologies have expanded our understanding of the molecular underpinnings for several genetic disorders, and increased the utilization of genomic tests by clinicians. Given the paucity of evidence to assess each variant, and the difficulty of experimentally evaluating a variant’s clinical significance, many of the thousand variants that can be generated by clinical tests are reported as variants of unknown clinical significance. However, the creation of population-scale variant databases can significantly improve clinical variant interpretation. Specifically, pathogenicity prediction for novel missense variants can now utilize features describing regional variant constraint. Constrained genomic regions are those that have an unusually low variant count in the general population. Several computational methods have been introduced to capture these regions and incorporate them into pathogenicity classifiers, but these methods have yet to be compared on an independent clinical variant dataset. Here we introduce one variant dataset derived from clinical sequencing panels, and use it to compare the ability of different genomic constraint metrics to determine missense variant pathogenicity. This dataset is compiled from 17,071 patients surveyed with clinical genomic sequencing for cardiomyopathy, epilepsy, or RASopathies. We further utilize this dataset to demonstrate the necessity of disease-specific classifiers, and to train PathoPredictor, a disease-specific ensemble classifier of pathogenicity based on regional constraint and variant level features. PathoPredictor achieves an average precision greater than 90% for variants from all 99 tested disease genes while approaching 100% accuracy for some genes. Accumulation of larger clinical variant datasets and their utilization to train existing pathogenicity metrics can significantly enhance their performance in a disease and gene-specific manner.
