## Supplementary material for "Genetic variant pathogenicity prediction trained using disease-specific clinical sequencing datasets": Source Code: varCount.csv

Dataset	Disease	Max Patient Count	Genes	Pathogenic Variants	Benign Variants	VUS
Initial	Cardiomyopathy	5466	49	422	1358	1503
Initial	Epilepsy	8583	68	784	695	2583
Initial	Rasopathies	3022	12	180	183	132
Processed	Cardiomyopathy	5466	47	25	139	1236
Processed	Epilepsy	8583	56	213	262	1967
Processed	Rasopathies	3022	12	17	15	99
